# Genes vary greatly in their propensity for collateral fitness effects of mutations

**DOI:** 10.1101/2022.10.24.513589

**Authors:** Jacob D. Mehlhoff, Marc Ostermeier

## Abstract

Mutations can have deleterious fitness effects when they decrease protein specific activity or decrease active protein abundance. Mutations will also be deleterious when they cause misfolding or misinteractions that are toxic to the cell (i.e., independent of whether the mutations affect specific activity and abundance). The extent to which protein evolution is shaped by these and other collateral fitness effects is unclear in part because little is known of their frequency and magnitude. Using deep mutational scanning (DMS), we previously found at least 42% of missense mutations in the *TEM-1* β-lactamase antibiotic resistance gene cause deleterious collateral fitness effects. Here, we used DMS to comprehensively determine the collateral fitness effects of missense mutations in three genes encoding the antibiotic resistance proteins New Delhi metallo-β-lactamase (NDM-1), chloramphenicol acetyltransferase I (CAT-I), and 2”-aminoglycoside nucleotidyltransferase (AadB). *AadB* (20%), *CAT-I* (0.9%), and *NDM-1 (*0.2%) were less susceptible to deleterious collateral fitness effects than *TEM-1* (42%) indicating that genes have different propensities for these effects. As was observed with *TEM-1*, all the studied deleterious *aadB* mutants increased aggregation. However, aggregation did not correlate with collateral fitness effects for many of the deleterious mutants of *CAT-I* and *NDM-1*. Select deleterious mutants caused unexpected phenotypes to emerge. The introduction of internal start codons in *CAT-1* caused loss of the episome and a mutation in *aadB* made its cognate antibiotic essential for growth. Our study illustrates how the complexity of the cell provides a rich environment for collateral fitness effects and new phenotypes to emerge.
