## Supplemental Data S5 for "Genes vary greatly in their propensity for collateral fitness effects of mutations"

### Sheet: NDM-1 MIC Assays
Replica 1 CFU
Amp Conc. (ug/ml)	WT	WT synon	G25C	G25S	G25T	C26S synon	C26D synon	C26L	C26A	P28A
	CFU	CFU	CFU	CFU	CFU	CFU	CFU	CFU	CFU	CFU
0	603	563	202	293	334	11	2	470	753	338
32	604	544	178	318	348	3	0	519	709	327
64	625	501	171	330	355	2	0	402	715	259
128	675	523	186	318	370	0	0	525	700	347
256	606	517	201	350	372	0	0	554	715	303
512	614	509	52	288	376	0	0	498	701	351
1024	583	435	114	301	262	0	0	442	699	383
2048	83	13	0	0	69	0	0	203	71	17
4096	0	0	0	0	0	0	0	0	0	0
Max. counts	675	563	202	350	376	11	2	554	753	383
Replica 2 CFU
Amp Conc. (ug/ml)	WT	WT synon	G25C	G25S	G25T	C26S synon	C26D synon	C26L	C26A	P28A
	CFU	CFU	CFU	CFU	CFU	CFU	CFU	CFU	CFU	CFU
0	494	412	328	284	388	7	19	481	594	634
32	471	432	446	209	423	4	0	538	620	657
64	489	413	421	231	432	4	0	532	602	643
128	481	348	428	331	435	2	0	488	601	579
256	479	351	481	269	372	0	0	525	533	656
512	464	301	266	267	417	0	0	482	570	596
1024	444	424	235	202	319	0	0	551	580	612
2048	266	251	0	0	98	0	0	20	164	22
4096	0	0	0	0	0	0	0	0	0	0
Max. counts	494	432	481	331	435	7	19	551	620	657
Replica 3 CFU
Amp Conc. (ug/ml)	WT	WT synon	G25C	G25S	G25T	C26S synon	C26D synon	C26L	C26A	P28A
	CFU	CFU	CFU	CFU	CFU	CFU	CFU	CFU	CFU	CFU
0	295	327	108	308	334	1	0	434	342	451
32	244	300	111	313	271	0	0	482	354	381
64	220	291	113	301	284	0	0	489	342	375
128	332	290	106	326	274	0	0	460	381	403
256	214	320	148	257	279	1	0	467	369	411
512	303	182	84	282	264	0	0	457	408	406
1024	327	288	1	262	273	0	0	300	298	354
2048	64	0	0	0	123	0	0	133	245	59
4096	0	0	0	0	0	0	0	0	0	0
Max. counts	332	327	148	326	334	1	0	489	408	451

### Sheet: CAT-I MIC Assays
Replica 1 CFU
Cm Conc. (ug/ml)	WT	I13C	S27M	Q30M	K49C	S103L	D111N	S155R	T172L	G202R	G202K
	CFU	CFU	CFU	CFU	CFU	CFU	CFU	CFU	CFU	CFU	CFU
0	150	343	0	374	254	392	411	371	390	138	362
16	157	379	0	370	263	384	389	0	0	0	342
32	160	360	0	410	298	409	381	0	0	0	319
64	151	360	0	288	238	374	334	0	0	0	202
128	145	313	0	0	147	355	269	0	0	0	36
256	103	277	0	0	120	230	227	0	0	0	6
512	40	177	0	0	0	9	88	0	0	0	18
1024	0	0	0	0	0	0	0	0	0	0	0
Max. counts	160	379	0	410	298	409	411	371	390	138	362
Replica 2 CFU
Cm Conc. (ug/ml)	WT	I13C	S27M	Q30M	K49C	S103L	D111N	S155R	T172L	G202R	G202K
	CFU	CFU	CFU	CFU	CFU	CFU	CFU	CFU	CFU	CFU	CFU
0	310	535	0	306	612	224	297	341	530	117	457
16	327	609	0	335	624	226	297	0	16	0	306
32	336	552	0	333	694	213	217	0	0	0	565
64	315	523	0	246	661	152	212	0	0	0	547
128	264	539	0	87	644	146	197	0	0	0	231
256	259	468	0	0	252	93	187	0	0	0	147
512	139	372	0	0	206	32	87	0	0	0	0
1024	0	0	0	0	0	0	0	0	0	0	0
Max. counts	336	609	0	335	694	226	297	341	530	117	565
Replica 3 CFU
Cm Conc. (ug/ml)	WT	I13C	S27M	Q30M	K49C	S103L	D111N	S155R	T172L	G202R	G202K
	CFU	CFU	CFU	CFU	CFU	CFU	CFU	CFU	CFU	CFU	CFU
0	118	315	0	289	118	291	214	319	278	0	351
16	93	340	0	306	97	317	228	0	93	0	369
32	143	323	0	301	85	343	202	0	0	0	319
64	99	317	0	337	99	337	192	0	0	0	294
128	89	291	0	111	76	301	175	0	0	0	86
256	74	205	0	0	52	225	149	0	0	0	1
512	17	90	0	0	0	7	64	0	0	0	0
1024	0	0	0	0	0	0	0	0	0	0	0
Max. counts	143	340	0	337	118	343	228	319	278	0	369

### Sheet: AadB MIC Assays
Replica 1 CFU
Kan Conc. (ug/ml)	WT	V6K	A96N	A102L	D143F
	CFU	CFU	CFU	CFU	CFU
0	299	341	447	0	0
8	234	228	341	0	0
16	310	317	258	156	0
32	299	350	413	148	0
64	358	317	403	75	0
128	316	272	365	0	184
256	287	144	300	0	208
512	0	0	1	0	0
Max. counts	358	350	447	156	208
Replica 2 CFU
Kan Conc. (ug/ml)	WT	V6K	A96N	A102L	D143F
	CFU	CFU	CFU	CFU	CFU
0	185	397	145	30	0
8	194	173	138	0	0
16	187	420	134	242	0
32	220	360	109	146	0
64	263	339	170	0	0
128	329	348	144	0	246
256	226	247	152	0	186
512	0	0	0	0	0
Max. counts	329	420	170	242	246
Replica 3 CFU
Kan Conc. (ug/ml)	WT	V6K	A96N	A102L	D143F
	CFU	CFU	CFU	CFU	CFU
0	330	215	273	57	0
8	260	210	235	91	0
16	366	192	273	150	0
32	246	183	253	131	0
64	327	227	276	111	0
128	324	202	256	0	164
256	275	206	252	0	193
512	0	2	0	0	0
Max. counts	366	227	276	150	193
Replica 4 CFU
Kan Conc. (ug/ml)	WT	V6K	A96N	A102L	D143F
	CFU	CFU	CFU	CFU	CFU
0	294	388	351	0	0
8	289	383	169	0	0
16	293	329	366	0	0
32	296	285	382	137	0
64	289	372	295	0	221
128	286	352	222	0	213
256	0	0	0	0	0
512	0	0	0	0	0
Max. counts	296	388	382	137	221
Replica 5 CFU
Kan Conc. (ug/ml)	WT	V6K	A96N	A102L	D143F
	CFU	CFU	CFU	CFU	CFU
0	285	292	429	67	0
8	334	311	394	0	0
16	233	269	353	123	0
32	268	307	417	123	0
64	329	308	389	72	71
128	178	299	401	3	177
256	201	250	256	3	89
512	0	0	0	0	0
Max. counts	334	311	429	123	177
